# *Porphyromonas gingivalis* outer membrane vesicles alter neuronal architecture and Tau phosphorylation in the embryonic mouse brain

**DOI:** 10.1101/2024.09.03.611094

**Authors:** Adrienne Bradley, Lauren Mashburn-Warren, Lexie C. Blalock, Francesca Scarpetti, Christian L. Lauber

## Abstract

*Porphyromonas gingivalis* (Pg) is an oral bacterial pathogen that has been associated with systemic inflammation and adverse pregnancy outcomes such as low birth weight and preterm birth. Pg drives these sequelae through virulence factors decorating the outer membrane that are present on non-replicative outer membrane vesicles (OMV) that are suspected to be transmitted systemically. Given that Pg abundance can increase during pregnancy, it is not well known whether Pg-OMV can have deleterious effects on the brain of the developing fetus. We tested this possibility by treating pregnant C57/Bl6 mice with PBS (control) and OMV from ATCC 33277 by tail vein injection every other day from gestational age 3 to 17. At gestational age 18.5, we measured dam and pup weights and collected pup brains to quantify changes in inflammation, cortical neuron density, and Tau phosphorylated at Thr231. Dam and pup weights were not altered by Pg-OMV exposure, but pup brain weight was significantly decreased in the Pg-OMV treatment group. We found a significant increase of Iba-1, indicative of microglia activation, although the overall levels of IL-1β, IL-6, TNFα, IL-4, IL-10, and TGFβ mRNA transcripts were not different between the treatment groups. Differences in IL-1β, IL-6, and TNFα concentrations by ELISA showed IL-6 was significantly lower in Pg-OMV brains. Cortical neuron density was modified by treatment with Pg-OMV as immunofluorescence showed significant decreases in Cux1 and SatB2. Overall Thr231 was increased in pups exposed to Pg-OMV with the appearance of a secondary band of 60 kD. Together these results demonstrate that Pg-OMV can significantly modify the embryonic brain and suggests that Pg may impact offspring development via multiple mechanisms.
