## Supplementary material for "*Porphyromonas gingivalis* outer membrane vesicles alter neuronal architecture and Tau phosphorylation in the embryonic mouse brain": Reagent List

### Sheet: reagent_list
Reagent or Resource	Source	Product#/Sequence
Occludin (E6B4R) Rabbit mAb (WB) 1:1000	Cell-signaling	91131S
vinculin Antibody (7F9): sc-73614 (WB) 1:1000	SantaCruz Biotechnology	sc-73614 HRP
Invitrogen IBA1 Monoclonal Antibody (GT10312) (WB) 1:1000	Invitrogen	MA5-27726
Satb2 (WB) 1:1000	abcam	ab92446
Invitrogen Ki-67 Monoclonal Antibody (SolA15), eBioscience™(IF) 5µg/mL	ThermoFisher	14-5698-82
Invitrogen IBA1 Polyclonal Antibody (IF) 1:400	Thermo Fisher	PA5-143610
p-Histone H3 Antibody (HTA28): sc-56745 (IF) 1:50	Santa Cruz biotechnlogy	sc-56745
Myelin Basic Protein (D8X4Q) XP® Rabbit mAb (IF) 1:50	Cell signaling	78896S
Invitrogen GFAP Polyclonal Antibody	Thermo Fisher	PA3-16727
Recombinant Anti-SATB2 antibody [EPNCIR130A]	abcam	ab92446
Invitrogen Donkey anti-Rat IgG (H+L) Highly Cross-Adsorbed Secondary Antibody, Alexa Fluor™ 555	Invitrogen	A78945
Invitrogen Donkey anti-Rabbit IgG (H+L) Highly Cross-Adsorbed Secondary Antibody, Alexa Fluor™ 647	Invitrogen	A-31573
Invitrogen Donkey anti-Mouse IgG (H+L) Highly Cross-Adsorbed Secondary Antibody, Alexa Fluor™ 488	Thermo Fisher	A-21202
Anti-mouse IgG, HRP-linked Antibody	Cell signaling	7076S
goat anti-rabbit IG H+L (HRP)	abcam	ab6721
AffiniPure Fab Fragment goat anti-mouse	Jackon Immunoresearch	115-007-003
Phospho-Tau (Thr231) Antibody #71429	Cell signaling	71429
Critical Commercial Assays
Pierce™ BCA Assay	ThermoFisher	23227
Invitrogen TNF alpha Mouse ELISA Kit	ThermoFisher	BMS607-3
Invitrogen IL-6 Mouse ELISA Kit	ThermoFisher	BMS603-2
Invitrogen IL-1 beta Mouse ELISA Kit	ThermoFisher	BMS6002
H&E Staining Kit	abcam	ab245880
SuperSignal™ West Pico PLUS Chemiluminescent Substrate	ThermoFisher	34577
High Capacity cDNA Reverse Transcription Kit	Applied Biosystems
E.Z.N.A. Kit	Omega Biotek	R6731-01
Image J		1.8.0_322
PRISM	GraphPad	10.1.0 (316)
Image Lab	Bio-rad	6.0.0
NIS-Elements	Nikon
10X PBS	Fisher	BP399-1
10X RIPA Buffer	Cell Signaling	9806
Everyblot blocking buffer	Biorad	12010020
PowerUp™ SYBR™ Green Master Mix for qPCR	Thermo Fisher	A25741
Sudan Black	Acros	190160250
Invitrogen™ ProLong™ Diamond Antifade Mountant with DAPI	ThermoFisher	P36971
Normal Donkey Serum	Abcam	ab7475
Halt™ Protease Inhibitor Cocktail, EDTA-Free (100X), 1 mL	ThermoFisher	87785
Triton X-100	Millipore Sigma	TX1568-1
ImmEdge Pen	Vector Laboratories	H-4000
Paraformaldehyde Solution	Thermo Fisher	J19943-K2
Laemmli Buffer 4X	Biorad	1610747
Q5® High-Fidelity 2X Master Mix	NEB	M0492S
Nuclease-free Water	NEB	B1500L
Dulbecco’s phosphate buffered saline (D-PBS)	Thermo Fisher	14190144
BD BBL™ Trypticase™ Soy Broth	FIsher Scientific	B11768
hemin	Thermo Fisher	A11165.14
menadione (25 g)	Fisher	ICN10225925
IL3 F	IDT	GGGACTCCAAGCTTCAATCA
IL3R	IDT	TGGAGGAGGAAGAAAAGCAA
Sry F	IDT	TGGGACTGGTGACAATTGTC
Sry R	IDT	GAGTACAGGTGTGCAGCTCT
Primetime GAPDH Fwd	IDT	AATGGTGAAGGTCGGTGTG
Primetime GAPDH Rvs	IDT	GTGGAGTCATACTGGAACATGTAG
Primetime IL6 Fwd	IDT	GCCAGAGTCCTTCAGAGA
Primetime IL6 Rvs	IDT	CCTTAGCCACTCCTTCTGT
Primetime Ilb Fwd	IDT	ACCTGTTCTTTGAAGTTGACG
Primetime Ilb Rvs	IDT	TCTTGTTGATGTGCTGCTG
Primetime TNF Fwd	IDT	GACCCTCACACTCAGATCA
Primetime TNF Rvs	IDT	CTTTGAGATCCATGCCGTTG
Primetime IL10 Fwd	IDT	GTCATCGATTTCTCCCCTGTG
Primetime IL10 Rvs	IDT	ATGGCCTTGTAGACACCTTG
Primetime IL4 Fwd	IDT	GAACGAGGTCACAGGAGAAG
Primetime IL4 Rvs	IDT	ACCTTGGAAGCCCTACAGA
Primetime Tgfb1 Fwd	IDT	GCGGACTACTATGCTAAAGAGG
Primetime Tgfb1 Rvs	IDT	CCGAATGTCTGACGTATTGAAGA
